# Tbx2 is essential for cochlear inner hair cell development and regeneration

**DOI:** 10.1101/2022.05.05.490782

**Authors:** Zhenghong Bi, Xiang Li, Minhui Ren, Yunpeng Gu, Tong Zhu, Shuting Li, Guangqin Wang, Suhong Sun, Yuwei Sun, Zhiyong Liu

**Author notes:** These authors contributed equally to this work (Zhenghong Bi, Xiang Li, Minhui Ren).

## Abstract

Atoh1 is essential for the development of outer hair cells (OHCs) and inner hair cells (IHCs) in the mammalian cochlea. Whereas Ikzf2 is necessary for OHC development, the key gene for IHC development remains unknown. We found that deleting Tbx2 in neonatal IHCs led to their trans-differentiation into OHCs, by repressing 26.7% of IHC and inducing 56.3% of OHC genes, including *Ikzf2*. More importantly, persistent expression of Tbx2 together with transient Atoh1 effectively reprogramed non-sensory supporting cells into new IHCs expressing functional IHC marker vGlut3. The differentiation status of these new IHCs is much more advanced than those previously reported. Thus, Tbx2 is essential for IHC development, and its co-upregulation with Atoh1 in supporting cells represents a new approach for treating IHC degeneration-related deafness.
