## Supplementary material for "Tbx2 is essential for cochlear inner hair cell development and regeneration": Table 3

### Sheet: Sheet1
Mouse strain	Primer name	Primer Sequence (5'-3')	PCR size
Plp1-CreER+	cre1	GCCTGCATTACCGGTCGATGC	481 bp
	cre2	CAGGGTGTTATAAGCAATCCCC
Mouse strain	Primer name	Primer Sequence (5'-3')	PCR size (F1+R1)	PCR size (F1+R2)
Rosa26-CAG-Loxp-Stop-Loxp-Tbx2*3xV5-P2A-DHFR-Atoh1*3xHA-DHFR-T2A-Tdtomato/+ (Rosa26-LSL-TAT/+)	ROSA-GT-R1	TGAGCATGTCTTTAATCTACCTCGATG	469 bp (WT)
	ROSA-GT-F1	AGTCGCTCTGAGTTGTTATCAG		412 bp (KI)
	ROSA-PCR-R2	AGTCCCTATTGGCGTTACTATGG
Mouse strain	Primer name	Primer Sequence (5'-3')	PCR size (F1+R1)	PCR size (F2+R2)
Rosa26-CAG-LSL-Tdtomato/+ (Ai9/+)	Ai9-F1	AAGGGAGCTGCAGTGGAGTA	297 bp (WT)
	Ai9-R1	CCGAAAATCTGTGGGAAGTC
	Ai9-F2	GGCATTAAAGCAGCGTATCC		196 bp (KI)
	Ai9-R2	CTGTTCCTGTACGGCATGG
Mouse strain	Primer name	Primer Sequence (5'-3')	PCR size (F+R1)	PCR size (F+R2)
Tbx2*3xHA-P2A-iCreER-T2A-EGFP/+ (Tbx2-HA/+)	Tbx2-HA-R1	ACTGACTCCTCGTTTAGACCCCAGA	269 bp (WT)
	Tbx2-HA-F	AGTGAACTGCAGAGCATCCAGAGAC		492 bp (KI)
	Tbx2-HA-R2	GGCTTGCAGGTACAGGAGGTAG
Mouse strain	Primer name	Primer Sequence (5'-3')	PCR size (F+R1)	PCR size (F+R2)
Tbx2+/-	Tbx2KO-R1	CAGGGAGAAGGTGTCGGAAG	401 bp (WT)
	Tbx2KO-F	CTCCCTCTGAAGTGCATGGA		728 bp (KO)
	Tbx2KO-R2	GAAAGTCGCCAGCAAGTTGA
Mouse strain	Primer name	Primer Sequence (5'-3')	PCR size (F+R)	PCR size (F+R)
Tbx2flox/+	Tbx2flox-F	AGCAACACAGCACAAGTGGA	700 bp (WT)	867 bp (flox)
	Tbx2flox-R	CACCTGCTTCACCCTTGATT
Mouse strain	Primer name	Primer Sequence (5'-3')	PCR size (F1+R)	PCR size (F2+R)
Slc17a8iCreER/+	Slc17a8iCreER-F1	GCTGGTACACTACAGCGGAGTCATC	407 bp (WT)
	Slc17a8iCreER-R	TTAATCTCCCCCTTTCCCACGATTTGG		310 bp (KI)
	Slc17a8iCreER-F2	TGCAAGAACGTGGTGCCCCTCTATG
Mouse strain	Primer name	Primer Sequence (5'-3')	PCR size (F+R1)	PCR size (F+R2)
Ikzf2*3xV5-P2A-Tdtomato/+ (Ikzf2V5/+)	Ikzf2V5-R1	CCTCTATGAACTGAATGATCTCC	563 bp (WT)
	Ikzf2V5-F	GCTTTGGATGCTACCAAGGCC		462 bp (KI)
	Ikzf2V5-R2	CACCATAGGTCCAGGGTTCTCCTCC
